# Transcriptional Subtypes on Immune Microenvironment and Predicting Postoperative Recurrence and Metastasis in Pheochromocytoma and Paraganglioma

**DOI:** 10.1101/2025.05.12.653406

**Authors:** Yang Liu, Xu Yan, Yibo Zhang, Zhenfu Gao, Fengrui Nan, Siyu Shi, Jingyun Chen, Lingyu Li

## Abstract

Pheochromocytomas and paragangliomas (PPGLs) exhibit substantial molecular and immune heterogeneity, complicating risk assessment and treatment. Here, we define three distinct transcriptional subtypes (C1, C2, C3) through integrative transcriptomic and immunogenomic profiling. C1 is characterized by hypoxia-driven pathways and an immunosuppressive microenvironment, correlating with poor prognosis. C2 exhibits a highly inflamed immune landscape with robust CD8+ T cell infiltration, suggesting potential sensitivity to immunotherapy. C3 is enriched in metabolic reprogramming pathways and displays intermediate clinical outcomes. Genetic analysis reveals subtype-specific mutational patterns, with pseudohypoxic driver mutations (SDHB, VHL, SDHA, SDHD) predominant in C1 and C3, while kinase pathway alterations (NF1, RET) define C2. Single-nucleus RNA sequencing further delineates immune ecosystem diversity. Notably, we identify ANGPT2, PCSK1N, and GPX3 as key subtype-specific biomarkers, with ANGPT2 driving tumor progression in C1 and emerging as a potential therapeutic target. Our findings provide a refined molecular classification integrating immune and genomic features, offering a framework for improved prognostication and precision therapies in PPGLs.
