## Supplemental Table 1 for "Transcriptional Subtypes on Immune Microenvironment and Predicting Postoperative Recurrence and Metastasis in Pheochromocytoma and Paraganglioma"

### Sheet: Sheet1
Number	Gender	Age	Group	Tumor site
1	1	30	C1	RP-PG
2	1	51	C1	RP-PG
3	1	62	C1	BC-PG
4	0	66	C3	RP-PG
5	1	74	C1	RP-PG
6	1	32	C1	BC-PG
7	0	29	C3	RP-PG
8	1	56	C3	RP-PG
9	1	41	C1	RP-PG
10	0	54	C2	RP-PG
11	1	59	C1	RP-PG
12	0	46	C1	RP-PG
13	0	41	C1	HN-PG
14	0	44	C1	RP-PG
15	1	55	C2	RP-PG
16	0	50	C3	BC-PG
17	0	33	C1	HN-PG
18	0	64	C3	HN-PG
19	0	30	C3	BC-PG
20	1	42	C2	RP-PG
21	1	48	C3	RP-PG
22	0	32	C2	RP-PG
23	0	13	C1	RP-PG
24	1	20	C1	RP-PG
25	0	11	C1	RP-PG
26	1	30	C3	RP-PG
27	1	65	C3	RP-PG
28	1	70	C1	RP-PG
29	0	58	C3	HN-PG
30	1	58	C3	RP-PG
31	1	49	C2	RP-PG
32	0	51	C3	RP-PG
33	0	26	C1	PC
34	1	34	C3	PC
35	0	38	C3	PC
36	0	44	C1	PC
37	0	69	C3	PC
38	1	72	C1	PC
39	0	41	C2	PC
40	0	42	C3	PC
41	1	38	C1	PC
42	0	54	C1	PC
43	0	57	C3	PC
44	1	28	C3	PC
45	1	34	C1	PC
46	0	53	C3	PC
47	1	52	C3	PC
48	1	38	C3	PC
49	1	51	C3	PC
50	1	58	C2	PC
51	0	56	C1	PC
52	0	52	C2	PC
53	1	63	C2	PC
54	1	50	C2	PC
55	1	51	C2	PC
56	0	38	C3	PC
57	0	57	C2	PC
58	0	39	C3	PC
59	0	32	C2	PC
60	0	31	C2	PC
61	1	42	C2	PC
62	0	63	C2	PC
63	1	50	C3	PC
64	0	35	C3	PC
65	1	29	C1	PC
66	1	54	C2	PC
67	1	42	C2	PC
68	1	69	C3	PC
69	0	46	C2	PC
70	0	45	C2	PC
71	0	46	C2	PC
72	1	54	C3	PC
73	0	46	C2	PC
74	0	38	C1	PC
75	0	43	C2	PC
76	1	50	C2	PC
77	0	41	C2	PC
78	1	50	C3	PC
79	1	56	C3	PC
80	1	34	C2	PC
81	1	34	C2	PC
82	0	56	C2	PC
83	0	67	C2	PC
84	1	69	C3	PC
85	1	69	C3	PC
86	1	33	C3	PC
87	1	55	C3	PC
Gender: 0 = female; 1 = male.
Tumor site: HN-PG (head and neck paraganglioma), RP-PG (retroperitoneal paraganglioma), BC-PG (bladder paraganglioma), and PC (pheochromocytoma).
